# My voice therefore I spoke: sense of agency over speech enhanced in hearing self-voice

**DOI:** 10.1101/2020.11.20.392308

**Authors:** Ryu Ohata, Tomohisa Asai, Shu Imaizumi, Hiroshi Imamizu

**Affiliations:** Department of Psychology, Graduate School of Humanities and Sociology, The University of Tokyo, Hongo 7-3-1, Bunkyo-ku, Tokyo 113-0033, Japan; Cognitive Mechanisms Laboratories, Advanced Telecommunications Research Institute International (ATR), Keihanna Science City, Kyoto 619-0288, Japan; Institute for Education and Human Development, Ochanomizu University, Otsuka 2-1-1, Bunkyo-ku, Tokyo 112-8610, Japan; Research into Artifacts, Center for Engineering, The University of Tokyo, Hongo 7-3-1, Bunkyo-ku, Tokyo 113-0033, Japan

## Abstract

The subjective experience of causing an action is known as the sense of agency. Dysfunction in the sense of agency has been suggested as a cause of auditory hallucinations (AHs), an important diagnostic criterion for schizophrenia. However, agency over speech has not been extensively characterized in previous empirical studies. Here, we examine both implicit and explicit measures of the sense of agency and reveal bottom-up and top-down components that constitute self-agency during speech. The first is action-outcome causality, which is perceived based on a low-level sensorimotor process when hearing their own voice following their speech. The second component is self-voice identity, which is embedded in the acoustic quality of voice and dominantly influences agency over speech at the cognitive judgment level. Our findings provide profound insight into the sense of agency over speech and present an informative perspective for understanding aberrant experience in AHs.
