## Supplementary Data for "My voice therefore I spoke: sense of agency over speech enhanced in hearing self-voice"

### Sheet: README
Supplementary Data
Columns in the other three sheets
Subject	Sex	Age	AHES-17	Est_High/Neutral/Low_200/400/600	Agency_High/Neutral/Low_50/200/350/500/650	Self-voice_High/Neutral/Low_50/200/350/500/650
Subject ID	0: Male 1: Female	In years	Score of the Auditory Hallucination Experience Scale 17 (AHES-17; Asai, Sugimori, and Tanno, 2011). Rage of the possible score is from 17 to 85. Note that the score shown in each sheet is the same because the same subjects participated in each experiment.	Estimated interval between speech and voice feedback (ms) under consitions with voice distortion (high, neutral, and low) and actual interval (200, 400, and 600 ms).	Likert-scale ratings regarding sense of agency over speech (“how much did you feel you caused the voice to be heard?”) under conditions with voice distortion (high, neutral, and low) and interval between speech and voice feedback(50, 200, 350, 500, and 650 ms).	Likert-scale ratings regarding self-voice identity (“how much did you feel the voice to be heard was your own?”) under conditions with voice distortion (high, neutral, and low) and interval between speech and voice feedback(50, 200, 350, 500, and 650 ms).

### Sheet: Data_Summary
Experiment 1				Control experiment for Experiment 1					Experiment 2
Pitch	Speech-feedback interval (ms)	Mean (SE) estimated interval (ms)		Pitch	Beep-voice interval (ms)	Mean (SE) estimated interval (ms)	Mean (SE) coefficient of variation of estimated interval (ms)		Pitch	Speech-feedback interval (ms)	Mean (SE) agency rating	Mean (SE) self-voice rating
High-pitch	200	177.6 (11.9)		High-pitch	200	203.2 (8.1)	0.41 (0.022)		High-pitch	50	5.09 (0.44)	2.82 (0.27)
	400	378.0 (14.7)			400	412.1 (13.9)	0.34 (0.017)			200	4.78 (0.38)	2.81 (0.27)
	600	598.3 (19.7)			600	626.5 (17.4)	0.25 (0.0095)			350	4.53 (0.36)	2.73 (0.27)
Neutral	200	156.0 (11.8)		Neutral	200	223.8 (10.4)	0.44 (0.032)			500	4.33 (0.35)	2.77 (0.26)
	400	348.1 (12.9)			400	419.2 (13.0)	0.31 (0.013)			650	4.02 (0.37)	2.66 (0.26)
	600	557.1 (19.6)			600	611.6 (17.4)	0.26 (0.012)		Neutral	50	7.62 (0.35)	8.06 (0.17)
Low-pitch	200	178.3 (13.8)		Low-pitch	200	215.1 (10.5)	0.40 (0.026)			300	7.82 (0.24)	8.11 (0.16)
	400	378.4 (15.6)			400	420.4 (12.3)	0.33 (0.016)			350	7.68 (0.22)	8.01 (0.16)
	600	592.9 (19.8)			600	631.0 (17.7)	0.24 (0.015)			500	7.58 (0.24)	8.03 (0.16)
										650	7.39 (0.24)	7.98 (0.17)
									Low-pitch	50	4.63 (0.44)	2.70 (0.29)
										200	4.29 (0.37)	2.63 (0.28)
										350	4.21 (0.34)	2.54 (0.27)
										500	3.89 (0.35)	2.63 (0.33)
										650	3.66 (0.34)	2.56 (0.30)

### Sheet: Exp1
ID	Sex	Age	AHES-17	Est_High_200	Est_High_400	Est_High_600	Est_Neutral_200	Est_Neutral_400	Est_Neutral_600	Est_Low_200	Est_Low_400	Est_Low_600
sub-01	0	19	52	111.47	319.5	603	111.58	293	580	106	283	535
sub-02	0	25	45	187.37	431.58	686.5	164.21	378.5	691.5	187.89	399.47	747.5
sub-03	0	21	37	108.95	270	435	101.05	210	374	111	248	422.5
sub-04	0	20	47	170	327.5	599	135	322.5	575	150	335	597.5
sub-05	0	22	27	185.3	506.55	699.65	211.3	499.05	670.65	226.2	519.75	746.3
sub-06	0	24	29	295	320	327.5	305	352.5	345	350	395	344.74
sub-07	0	24	49	132.5	300	595	132.5	312.5	497.5	145	355	600
sub-08	1	21	61	212.35	478.5	776.11	118.33	444.5	665.56	166.25	475.5	741.05
sub-09	1	22	27	177.5	510	702.5	132.5	437.5	731.58	160	450	752
sub-10	1	21	41	150	367.5	650	126.67	395	545	123.08	420	550
sub-11	0	19	44	179	370	705	174	367.5	657.5	164.74	345	580
sub-12	1	22	29	115.75	349.5	639.5	123	316.5	443.5	123.68	292	634.5
sub-13	0	23	40	142.11	350	510	127.78	278.95	470	162.5	325	535
sub-14	1	22	38	180.5	352.5	660	120.5	342.5	615	167.5	352.5	480
sub-15	1	21	44	201	550	754	173.5	452.5	565	197.5	482	732.5
sub-16	1	22	49	221	453.5	633	191.5	441.05	585	197.5	446.8	676
sub-17	1	21	41	255	515	625	194.44	400	590	290	495	647.37
sub-18	1	23	48	148.1	345.5	727.5	128.2	292.7	611.5	138.65	355.79	683.5
sub-19	1	24	40	160	343.5	610	153.5	330.5	685	179	374.5	630.5
sub-20	0	22	62	144	351.5	561.5	134	326	508	171	326.5	514.5
sub-21	0	23	54	201.5	325	500	130	347.5	425	193.5	380	570
sub-22	1	19	36	173.5	297.5	565.5	132.5	241.5	497	144.5	264.74	492.5
sub-23	0	20	33	129.47	319.5	497.5	127.5	312	494.5	146	350.5	569.5
sub-24	0	22	65	143	340.5	727	147.37	297	782	152.5	351.5	728
sub-25	0	21	28	137.5	317.5	532.5	135	320	542.5	137.5	337.5	557.5
sub-26	1	21	65	140.5	323.5	569	115.5	316	518	117	298	505
sub-27	1	20	31	166.25	366.25	525.5	125.25	295	519	159	428	593.25
sub-28	0	24	52	150	338.5	464.74	141	308	555	144	279	592.5
sub-29	1	20	47	432.63	520.5	468.5	411.5	464.5	417.5	460	608.5	435

### Sheet: Control_Exp1
ID	Sex	Age	AHES-17	Est_High_200	Est_High_400	Est_High_600	Est_Neutral_200	Est_Neutral_400	Est_Neutral_600	Est_Low_200	Est_Low_400	Est_Low_600
sub-01	0	19	52	147.5	442.5	679.95	152.5	469.95	705	100	465	674.95
sub-02	0	25	45	163	348.5	646.95	148.5	336	582	155	445	636
sub-03	0	21	37	206.5	380.5	588.5	237.5	432	561	231.5	391	638.5
sub-04	0	20	47	237.5	592.5	738.33	200	507.5	772.5	212.5	540	820.83
sub-05	0	22	27	250.17	415.32	628.63	333.6	451.1	683.25	258.1	445.7	602.1
sub-06	0	24	29	212.5	360	609	230	484.17	586.5	290	410	532.5
sub-07	0	24	49	142.5	390	540	180	365	565	166	400	605.05
sub-08	1	21	61	204	361.5	576	238	391.5	573	172.65	339.5	580.95
sub-09	1	22	27	265	583	765	311	535.45	759.5	326.5	540	803.33
sub-10	1	21	41	200	535	859.5	290	544.95	884.55	185	514.95	874.7
sub-11	0	19	44	220	400	642.5	248	382.5	605	237.5	390	582.5
sub-12	1	22	29	150.5	480	757.5	178.5	373.33	680	176.83	421.5	710
sub-13	0	23	40	280	330	465	350	360	482.5	329.95	408.33	515
sub-14	1	22	38	241.5	497.5	670	220	510	657.5	252.5	482.5	622.5
sub-15	1	21	44	216.5	360	586.5	278	398	631.5	234.5	395.5	577.5
sub-16	1	22	49	230	389.5	569.5	218.5	431.67	551	212.5	440.17	639.5
sub-17	1	21	41	192	291	548.3	247	414.33	572	227.65	317.17	456
sub-18	1	23	48	181	386	671.45	180.25	369	604	180.5	415	665.95
sub-19	1	24	40	168.5	351.5	578	193.5	346.5	584	204.5	395	577.5
sub-20	0	22	62	162.5	382.5	666	186	327.5	571.5	193	365	607.5
sub-21	0	23	54	195	413.33	535	160	365	555	203	447.5	645
sub-22	1	19	36	173	357.5	613.5	162	295.5	585.5	144.5	293.5	655
sub-23	0	20	33	176.25	342.5	476	172	389.5	464	195	359	580
sub-24	0	22	65	240	382.5	599.67	264	417.5	590	268	394.17	527.5
sub-25	0	21	28	220	460	725	210	515	699.95	225	445	750
sub-26	1	21	65	140	329	447.5	171.5	345	420.5	134	322.5	472.5
sub-27	1	20	31	149.55	486.45	688.9	217.55	451.6	608.15	196	458.55	633.35
sub-28	0	24	52	212	442.5	685	201	408.5	582.5	195	390	657.5
sub-29	1	20	47	316	460.5	610	312	538.5	619.5	330	559	654.5

### Sheet: Exp2
ID	Sex	Age	AHES-17	Agency_High_50	Agency_High_200	Agency_High_350	Agency_High_500	Agency_High_650	Agency_Neutral_50	Agency_Neutral_200	Agency_Neutral_350	Agency_Neutral_500	Agency_Neutral_650	Agency_Low_50	Agency_Low_200	Agency_Low_350	Agency_Low_500	Agency_Low_650	Self-voice_High_50	Self-voice_High_200	Self-voice_High_350	Self-voice_High_500	Self-voice_High_650	Self-voice_Neutral_50	Agency_Neutral_200	Self-voice_Neutral_350	Self-voice_Neutral_500	Self-voice_Neutral_650	Self-voice_Low_50	Self-voice_Low_200	Self-voice_Low_350	Self-voice_Low_500	Self-voice_Low_650
sub-01	0	19	52	6.6	3.7	3.4	3	2.9	9	8.9	8.9	8.6	8.9	7.3	6.2	4.8	4.4	4.4	4.5	3.8	3.2	3.4	3.1	8.9	9	8.7	8.5	8.6	5.6	4.7	3.9	4.3	4.6
sub-02	0	25	45	5.2	4.9	5.5	4	3.5	8.6	7.9	7.7	7.1	6.7	3.3	2.7	2.7	2	1.8	5.5	4.2	3.4	3.4	3.4	9	8.1	8.3	7.6	7.7	1.8	2.6	1.8	1.6	1.3
sub-03	0	21	37	4.7	6.2	6.3	6.3	6.3	7.2	8.4	8.8	8.9	8.7	3	4.6	4.1	4.2	4.1	4.6	5	4.7	5.1	5.2	8.6	8.6	8.8	9	8.6	2.5	3	3.3	3.2	3.2
sub-04	0	20	47	8	9	9	9	8.8	8.2	9	9	9	8.7	7.8	8.6	9	9	9	3	3	3	3	3	9	9	9	9	9	2.8	3	3	3	3
sub-05	0	22	27	4	3	2.9	2.8	2.1	7.6	7.7	5.5	5.8	5.8	4.6	2.3	2.5	1.6	1.7	3.1	2.6	2.5	3	2.4	8.1	7.9	7.1	7.4	6.5	2.3	1.4	1.3	1	1.2
sub-06	0	24	29	7.6	6.6	6.2	6.2	5.6	8.8	8.3	8.2	7.9	8	7.8	7	7.1	6	5.4	3.5	3.7	3.8	3.8	3.9	8	8.1	7.1	7.7	8.3	3.4	2.8	3	3.2	3
sub-07	0	24	49	7.4	5.3	5.1	4.4	3.9	9	8.6	8.1	7.8	7.5	7.2	5.6	4.6	3.7	4.3	1	1	1	1	1	7.8	6.7	7.1	7	7.5	1	2.1	1.1	1	1
sub-08	1	21	61	2.1	2.6	2.7	2.4	2.4	7.4	6.4	7	7.2	7.4	2	2.7	2.4	2.3	3.6	4	5.2	4.8	4.6	5	7.6	7.2	7.7	7.1	7.6	4.7	4.1	3.8	5.6	4.1
sub-09	1	22	27	7.4	5	5.9	4.8	3.7	9	8.7	8.4	8.4	8	5.8	3.1	2.7	2.4	2	1.4	1.3	1.2	1.8	1.3	8.5	8.8	8.8	8.8	8.8	1.5	1.5	1.5	1.5	1.4
sub-10	1	21	41	1.3	3.2	4.2	5.5	4.2	4.7	6.4	8.1	7.6	8.9	1.3	1.7	4	4.2	4.1	1	1	1	1	1	7.8	6.9	7.5	7.7	6.9	1	1	1	1	1
sub-11	0	19	44	1	1.4	1.3	1.4	1.4	6.8	6.9	8.4	7.5	7.9	1.2	1.4	1.6	1.7	1.5	1	1.3	1	1.5	1.3	7.4	8.2	7.2	8.4	8.5	1.5	1.6	1.5	1.9	1.9
sub-12	1	22	29	6.5	3.5	3.2	3.1	2.4	8.4	8.2	8.1	8	7.7	6.7	4.6	3.2	3.6	3.4	1.2	1.2	1.2	1.1	1.1	6.3	8	8	7.7	7.3	1.4	1.4	1.4	1.7	1.2
sub-13	0	23	40	2.3	3.9	4.8	4.7	5.7	1.5	2.8	4.1	4.6	6.1	1.4	2.3	4.2	5.4	4.7	1.2	1.3	1	1.3	1.3	8.2	8.6	9	9	9	1.1	1	1.2	1	1.8
sub-14	1	22	38	6	4.4	3.1	2.8	2.8	8.5	8	6.6	7	6.3	5.9	4.3	3.6	2.6	2.6	2.8	2.9	2.7	2.6	2.7	7.2	7.1	6.9	6.8	6.5	2.7	2.8	2.5	2.6	2.1
sub-15	1	21	44	6	4	3	3.2	2.3	8.8	7.7	7	7	6.5	5.7	3.7	3.1	3.1	2.1	3.7	3.1	2.8	3	2.3	9	8.2	7.4	7.4	7.1	4.8	3.1	2.8	2.7	2.6
sub-16	1	22	49	5	4.7	4	4.1	3.3	5.6	6	5.5	4.9	5	3.6	3.8	3.6	2.9	3	2.1	2.3	2.2	2.3	2.4	5.1	5.4	5.7	5.5	5.7	2.1	2.1	2.1	2	1.9
sub-17	1	21	41	1.1	1.2	1.1	1.1	1	8.1	8.6	7.9	8	6.8	1	1	1	1	1	1	1	1	1	1	8.5	8.4	8.6	8.4	7.9	1	1	1.8	1	1
sub-18	1	23	48	6	5.6	4.6	4.1	3.4	9	8.7	8.3	8.3	7.1	5.1	4.7	3.9	3.2	2.5	2.9	3.2	3	2.9	2.1	9	8.9	8.3	8.5	8.2	1.9	2	1.6	1.6	1.5
sub-19	1	24	40	7.2	7.6	7.2	6.9	6.9	8.6	8.8	8.7	8.7	8.3	4.9	5.1	5.2	4.8	4.9	1.2	1.3	1	1.4	1.3	8.5	8.7	8.5	8.6	8.1	1	1	1	1	1
sub-20	0	22	62	1.9	2.1	1.8	2.2	1.9	7.1	8.1	7.6	8.3	7.9	2.9	3.1	4.2	3.3	3.4	2.3	1.5	1.4	1.2	1.6	7	8.4	8.4	8.6	8.6	3.2	2.6	2.7	2	2.3
sub-21	0	23	54	7	6.4	5.6	5.1	4.7	8.1	7.4	6.6	6.6	5.9	6.8	6.6	6.1	5.7	4.4	6	5.9	5.9	6	5.4	7.9	7.7	7.2	7.2	7.4	6.2	6.5	6.1	6.1	5.7
sub-22	1	19	36	7.9	7.6	7.1	6	5.4	8.8	9	8.8	8.3	8	7.7	6.7	6.8	5.9	4.1	3.7	3.2	2.7	2.7	1.9	8.7	8.9	9	9	9	2.7	2.5	2.1	1.9	1.8
sub-23	0	20	33	3.1	3.9	3.5	3.8	4.1	7.2	7.9	7.5	8.2	8	3.6	3.5	3.9	3.8	4.1	2.7	2.9	2.9	3	2.9	7.9	7.9	7.7	8.4	7.2	3.1	3.1	3.7	3.4	3.9
sub-24	0	22	65	3.2	6	6.9	8	8.6	3.1	7.1	8.4	9	9	2.4	6.3	6.8	7.9	8.3	2.1	3.4	4.6	3.9	5.1	8.9	9	9	9	9	5.3	6.2	6.5	7.7	7.1
sub-25	0	21	28	8.2	7.9	5.5	4.8	3.4	8.7	7.7	6.9	4.7	3.7	8.6	7.5	5.9	4.6	3.6	2.5	2.5	2.6	2.3	2.4	7.5	7.6	7.7	7.6	8.4	2	1.5	1.4	1.8	1.6
sub-26	1	21	65	4.6	3.1	4.7	3.7	3.5	8.9	9	8.6	8.5	8.4	2.9	2.8	2.9	3.1	3.5	3.1	2.3	3.7	3.5	3.1	8.7	8.9	8.4	7.9	8.9	1.3	1.1	1.9	1.3	2
sub-27	1	20	31
sub-28	0	24	52	7.3	6.8	4.7	4.2	4.5	8.1	8.3	7.8	7.5	7.2	5.6	4.6	4.7	3.7	2.6	4.7	5.3	5.5	5	4.8	7.6	8.6	8.3	8.1	8.2	4.3	4.6	4.4	5.2	5.5
sub-29	1	20	47	3.8	4.3	3.5	3.7	3.8	8.5	8.5	8.6	8.9	8.4	3.5	3.7	3.4	2.9	2.5	3.2	3.2	2.6	2.8	2.6	8.9	8.4	8.9	9	9	3.5	3.2	2.8	3.3	2.9
					: Not participated
